# Epigenetic variation impacts ancestry-associated differences in the transcriptional response to influenza infection

**DOI:** 10.1101/2022.05.10.491413

**Authors:** Katherine A Aracena, Yen-Lung Lin, Kaixuan Luo, Alain Pacis, Saideep Gona, Zepeng Mu, Vania Yotova, Renata Sindeaux, Albena Pramatarova, Marie-Michelle Simon, Xun Chen, Cristian Groza, David Lougheed, Romain Gregoire, David Brownlee, Yang Li, Xin He, David Bujold, Tomi Pastinen, Guillaume Bourque, Luis B Barreiro

## Abstract

Humans display remarkable inter-individual variation in immune response when exposed to identical immune challenges. Yet, our understanding of the genetic and epigenetic factors contributing to such variation remains limited. Here we carried out in-depth genetic, epigenetic, and transcriptional profiling on primary macrophages derived from a panel of European and African-ancestry individuals before and after infection with influenza A virus (IAV). We show that baseline epigenetic profiles are strongly predictive of the transcriptional response to IAV across individuals, and that ancestry-associated differences in gene expression are tightly coupled with variation in enhancer activity. Quantitative trait locus (QTL) mapping revealed highly coordinated genetic effects on gene regulation with many cis-acting genetic variants impacting concomitantly gene expression and multiple epigenetic marks. These data reveal that ancestry-associated differences in the epigenetic landscape are genetically controlled, even more so than variation in gene expression. Lastly, we show that among QTL variants that colocalized with immune-disease loci, only 7% were gene expression QTL, the remaining corresponding to genetic variants that impact one or more epigenetic marks, which stresses the importance of considering molecular phenotypes beyond gene expression in disease-focused studies.
