## Supplemental Table 6 for "Epigenetic variation impacts ancestry-associated differences in the transcriptional response to influenza infection"

### Sheet: RNAseq
shared_QTL	frequency_NI	percentage_NI	frequency_Flu	percentage_Flu
RNAseq	1046	49.8333	629	48.3474
RNAseq:ATACseq	154	7.33683	76	5.84166
RNAseq:WGBS	105	5.00238	57	4.38125
RNAseq:ATACseq:H3K4me1:WGBS	68	3.23964	25	1.9216
RNAseq:H3K4me1	68	3.23964	52	3.99693
RNAseq:ATACseq:H3K27ac:H3K4me1:WGBS	67	3.192	37	2.84397
RNAseq:ATACseq:H3K4me1	60	2.8585	35	2.69024
RNAseq:ATACseq:WGBS	56	2.66794	24	1.84473
RNAseq:ATACseq:H3K27ac:H3K4me1:H3K4me3:WGBS	48	2.2868	41	3.15142
RNAseq:ATACseq:H3K27ac:H3K4me1	42	2.00095	26	1.99846
RNAseq:ATACseq:H3K27ac:H3K27me3:H3K4me1:H3K4me3:WGBS	31	1.47689	19	1.46042
RNAseq:ATACseq:H3K27ac	27	1.28633	25	1.9216
RNAseq:H3K4me3	26	1.23869	16	1.22982
RNAseq:ATACseq:H3K27ac:H3K4me1:H3K4me3	22	1.04812	22	1.69101
RNAseq:ATACseq:H3K27ac:H3K4me3	21	1.00048	15	1.15296
RNAseq:ATACseq:H3K4me3	20	0.952835	8	0.614912
RNAseq:H3K4me1:WGBS	19	0.905193	18	1.38355
RNAseq:H3K27ac	18	0.857551	15	1.15296
RNAseq:H3K27me3	15	0.714626	9	0.691776
RNAseq:ATACseq:H3K27me3:H3K4me1	14	0.666984	6	0.461184
RNAseq:ATACseq:H3K4me1:H3K4me3:WGBS	13	0.619343	6	0.461184
RNAseq:ATACseq:H3K4me1:H3K4me3	13	0.619343	8	0.614912
RNAseq:ATACseq:H3K27me3:H3K4me1:WGBS	13	0.619343	5	0.38432
RNAseq:ATACseq:H3K27ac:WGBS	12	0.571701	21	1.61414
RNAseq:ATACseq:H3K27me3:H3K4me1:H3K4me3:WGBS	11	0.524059	4	0.307456
RNAseq:ATACseq:H3K27ac:H3K27me3:H3K4me1:WGBS	11	0.524059	10	0.76864
RNAseq:ATACseq:H3K27ac:H3K27me3:H3K4me1:H3K4me3	10	0.476417	7	0.538048
RNAseq:H3K27ac:H3K4me1	10	0.476417	5	0.38432
RNAseq:H3K4me3:WGBS	9	0.428776	3	0.230592
RNAseq:ATACseq:H3K27me3:WGBS	7	0.333492	4	0.307456
RNAseq:ATACseq:H3K27ac:H3K4me3:WGBS	7	0.333492	8	0.614912
RNAseq:ATACseq:H3K27ac:H3K27me3:H3K4me1	5	0.238209	3	0.230592
RNAseq:ATACseq:H3K4me3:WGBS	5	0.238209	6	0.461184
RNAseq:H3K27me3:H3K4me1:H3K4me3:WGBS	4	0.190567	0	0
RNAseq:H3K27ac:H3K4me1:WGBS	4	0.190567	2	0.153728
RNAseq:ATACseq:H3K27ac:H3K27me3:H3K4me3	3	0.142925	6	0.461184
RNAseq:ATACseq:H3K27me3	3	0.142925	0	0
RNAseq:H3K27ac:WGBS	3	0.142925	5	0.38432
RNAseq:ATACseq:H3K27me3:H3K4me1:H3K4me3	3	0.142925	2	0.153728
RNAseq:H3K27ac:H3K4me3:WGBS	2	0.0952835	3	0.230592
RNAseq:H3K27ac:H3K27me3:H3K4me1	2	0.0952835	0	0
RNAseq:H3K27me3:H3K4me1:WGBS	2	0.0952835	4	0.307456
RNAseq:H3K27me3:WGBS	2	0.0952835	2	0.153728
RNAseq:H3K27me3:H3K4me1	2	0.0952835	1	0.076864
RNAseq:ATACseq:H3K27ac:H3K27me3:WGBS	2	0.0952835	2	0.153728
RNAseq:ATACseq:H3K27me3:H3K4me3:WGBS	2	0.0952835	0	0
RNAseq:H3K27ac:H3K27me3	2	0.0952835	5	0.38432
RNAseq:H3K27me3:H3K4me3:WGBS	1	0.0476417	2	0.153728
RNAseq:H3K27ac:H3K4me3	1	0.0476417	7	0.538048
RNAseq:H3K27ac:H3K27me3:H3K4me1:WGBS	1	0.0476417	0	0
RNAseq:ATACseq:H3K27ac:H3K27me3	1	0.0476417	0	0
RNAseq:ATACseq:H3K27me3:H3K4me3	1	0.0476417	2	0.153728
RNAseq:H3K27me3:H3K4me3	1	0.0476417	0	0
RNAseq:H3K4me1:H3K4me3	1	0.0476417	5	0.38432
RNAseq:H3K27ac:H3K27me3:WGBS	1	0.0476417	0	0
RNAseq:H3K27ac:H3K27me3:H3K4me1:H3K4me3	1	0.0476417	0	0
RNAseq:H3K27ac:H3K27me3:H3K4me3:WGBS	1	0.0476417	0	0
RNAseq:H3K27ac:H3K4me1:H3K4me3:WGBS	0	0	3	0.230592
RNAseq:H3K4me1:H3K4me3:WGBS	0	0	2	0.153728
RNAseq:H3K27me3:H3K4me1:H3K4me3	0	0	2	0.153728
RNAseq:H3K27ac:H3K27me3:H3K4me1:H3K4me3:WGBS	0	0	1	0.076864

### Sheet: ATACseq
shared_QTL	frequency_NI	percentage_NI	frequency_Flu	percentage_Flu
ATACseq	6470	43.4724	4012	41.8309
ATACseq:H3K4me1	1710	11.4896	1030	10.7392
ATACseq:H3K4me1:WGBS	1454	9.76954	922	9.61318
ATACseq:WGBS	1346	9.04388	859	8.95631
ATACseq:H3K27ac:H3K4me1:WGBS	450	3.02358	290	3.02367
ATACseq:H3K27ac:H3K4me1	307	2.06276	198	2.06444
ATACseq:H3K27me3:H3K4me1:WGBS	263	1.76712	219	2.28339
ATACseq:H3K27ac	231	1.55211	209	2.17913
ATACseq:H3K27ac:WGBS	191	1.28334	147	1.53269
ATACseq:H3K27me3:H3K4me1	182	1.22287	115	1.19904
RNAseq:ATACseq:H3K27ac:H3K27me3:H3K4me1:H3K4me3:WGBS	150	1.00786	98	1.02179
RNAseq:ATACseq	128	0.860042	60	0.625586
ATACseq:H3K4me3	127	0.853323	98	1.02179
RNAseq:ATACseq:H3K27ac:H3K4me1:WGBS	124	0.833165	77	0.802836
ATACseq:H3K27ac:H3K27me3:H3K4me1:WGBS	113	0.759256	74	0.771557
RNAseq:ATACseq:H3K4me1:WGBS	111	0.745817	39	0.406631
RNAseq:ATACseq:H3K27ac:H3K4me1:H3K4me3:WGBS	104	0.698784	76	0.79241
ATACseq:H3K27ac:H3K4me1:H3K4me3:WGBS	101	0.678627	83	0.865395
RNAseq:ATACseq:H3K4me1	79	0.530807	45	0.46919
ATACseq:H3K4me3:WGBS	75	0.503931	54	0.563028
ATACseq:H3K27ac:H3K27me3:H3K4me1:H3K4me3:WGBS	70	0.470335	39	0.406631
ATACseq:H3K27me3	69	0.463616	58	0.604734
ATACseq:H3K27me3:H3K4me1:H3K4me3:WGBS	64	0.430021	59	0.61516
RNAseq:ATACseq:WGBS	63	0.423302	28	0.29194
ATACseq:H3K4me1:H3K4me3	58	0.389706	49	0.510896
ATACseq:H3K27ac:H3K4me1:H3K4me3	57	0.382987	48	0.500469
ATACseq:H3K27ac:H3K4me3:WGBS	54	0.36283	34	0.354499
RNAseq:ATACseq:H3K27ac:H3K4me1	51	0.342673	32	0.333646
ATACseq:H3K27ac:H3K27me3:H3K4me1	50	0.335954	30	0.312793
ATACseq:H3K4me1:H3K4me3:WGBS	47	0.315797	76	0.79241
ATACseq:H3K27me3:WGBS	45	0.302358	33	0.344073
RNAseq:ATACseq:H3K27ac:H3K27me3:H3K4me1:H3K4me3	41	0.275482	34	0.354499
ATACseq:H3K27ac:H3K4me3	41	0.275482	38	0.396205
RNAseq:ATACseq:H3K27ac:H3K4me1:H3K4me3	40	0.268763	35	0.364925
RNAseq:ATACseq:H3K27ac	35	0.235168	25	0.260661
RNAseq:ATACseq:H3K4me1:H3K4me3:WGBS	33	0.221729	12	0.125117
RNAseq:ATACseq:H3K27ac:H3K27me3:H3K4me1:WGBS	32	0.21501	20	0.208529
RNAseq:ATACseq:H3K27me3:H3K4me1:WGBS	31	0.208291	16	0.166823
RNAseq:ATACseq:H3K27ac:H3K4me3	23	0.154539	18	0.187676
RNAseq:ATACseq:H3K4me3	22	0.14782	4	0.0417058
ATACseq:H3K27ac:H3K27me3:H3K4me1:H3K4me3	22	0.14782	22	0.229382
ATACseq:H3K27me3:H3K4me1:H3K4me3	22	0.14782	14	0.14597
RNAseq:ATACseq:H3K27ac:H3K27me3:H3K4me1	21	0.141101	11	0.114691
RNAseq:ATACseq:H3K27me3:H3K4me1:H3K4me3:WGBS	20	0.134382	5	0.0521322
RNAseq:ATACseq:H3K27ac:WGBS	20	0.134382	21	0.218955
ATACseq:H3K27me3:H3K4me3	18	0.120943	15	0.156397
ATACseq:H3K27ac:H3K27me3:WGBS	16	0.107505	11	0.114691
RNAseq:ATACseq:H3K4me3:WGBS	13	0.087348	8	0.0834115
RNAseq:ATACseq:H3K27ac:H3K4me3:WGBS	13	0.087348	13	0.135544
RNAseq:ATACseq:H3K4me1:H3K4me3	10	0.0671908	12	0.125117
RNAseq:ATACseq:H3K27me3:H3K4me1	10	0.0671908	10	0.104264
ATACseq:H3K27me3:H3K4me3:WGBS	8	0.0537526	13	0.135544
RNAseq:ATACseq:H3K27me3:WGBS	6	0.0403145	3	0.0312793
RNAseq:ATACseq:H3K27me3	6	0.0403145	2	0.0208529
ATACseq:H3K27ac:H3K27me3:H3K4me3	6	0.0403145	4	0.0417058
RNAseq:ATACseq:H3K27me3:H3K4me3:WGBS	5	0.0335954	2	0.0208529
RNAseq:ATACseq:H3K27ac:H3K27me3:H3K4me3:WGBS	5	0.0335954	2	0.0208529
ATACseq:H3K27ac:H3K27me3:H3K4me3:WGBS	5	0.0335954	9	0.093838
RNAseq:ATACseq:H3K27ac:H3K27me3:WGBS	4	0.0268763	2	0.0208529
RNAseq:ATACseq:H3K27ac:H3K27me3:H3K4me3	3	0.0201572	7	0.0729851
RNAseq:ATACseq:H3K27me3:H3K4me1:H3K4me3	3	0.0201572	2	0.0208529
ATACseq:H3K27ac:H3K27me3	3	0.0201572	7	0.0729851
RNAseq:ATACseq:H3K27me3:H3K4me3	1	0.00671908	2	0.0208529
RNAseq:ATACseq:H3K27ac:H3K27me3	1	0.00671908	1	0.0104264

### Sheet: H3K27ac
shared_QTL	frequency_NI	percentage_NI	frequency_Flu	percentage_Flu
H3K27ac	581	23.792	430	22.3029
ATACseq:H3K27ac:H3K4me1:WGBS	291	11.9165	193	10.0104
ATACseq:H3K27ac	270	11.0565	226	11.722
ATACseq:H3K27ac:H3K4me1	269	11.0156	179	9.28423
ATACseq:H3K27ac:WGBS	165	6.75676	134	6.95021
ATACseq:H3K27ac:H3K4me1:H3K4me3:WGBS	69	2.82555	51	2.64523
RNAseq:ATACseq:H3K27ac:H3K4me1:WGBS	67	2.74365	47	2.43776
RNAseq:ATACseq:H3K27ac:H3K27me3:H3K4me1:H3K4me3:WGBS	57	2.33415	43	2.23029
RNAseq:ATACseq:H3K27ac:H3K4me1:H3K4me3:WGBS	53	2.17035	50	2.59336
RNAseq:ATACseq:H3K27ac:H3K4me1	47	1.92465	26	1.34855
ATACseq:H3K27ac:H3K27me3:H3K4me1:WGBS	47	1.92465	43	2.23029
ATACseq:H3K27ac:H3K4me3	47	1.92465	35	1.81535
H3K27ac:H3K4me1	46	1.8837	57	2.95643
ATACseq:H3K27ac:H3K4me1:H3K4me3	44	1.8018	49	2.54149
H3K27ac:WGBS	42	1.7199	46	2.38589
ATACseq:H3K27ac:H3K4me3:WGBS	37	1.51515	29	1.50415
ATACseq:H3K27ac:H3K27me3:H3K4me1	31	1.26945	17	0.881743
RNAseq:ATACseq:H3K27ac	30	1.2285	23	1.19295
H3K27ac:H3K4me1:WGBS	24	0.982801	25	1.29668
RNAseq:ATACseq:H3K27ac:H3K4me1:H3K4me3	23	0.941851	25	1.29668
RNAseq:ATACseq:H3K27ac:H3K27me3:H3K4me1:H3K4me3	19	0.778051	13	0.674274
ATACseq:H3K27ac:H3K27me3:H3K4me1:H3K4me3:WGBS	18	0.737101	11	0.570539
RNAseq:H3K27ac	14	0.573301	12	0.622407
RNAseq:ATACseq:H3K27ac:H3K4me3	14	0.573301	14	0.726141
RNAseq:ATACseq:H3K27ac:H3K4me3:WGBS	13	0.532351	8	0.414938
ATACseq:H3K27ac:H3K27me3:H3K4me1:H3K4me3	13	0.532351	11	0.570539
RNAseq:ATACseq:H3K27ac:H3K27me3:H3K4me1:WGBS	12	0.4914	20	1.03734
RNAseq:ATACseq:H3K27ac:WGBS	12	0.4914	14	0.726141
H3K27ac:H3K4me3	10	0.4095	11	0.570539
RNAseq:H3K27ac:H3K4me1	9	0.36855	5	0.259336
ATACseq:H3K27ac:H3K27me3:WGBS	8	0.3276	7	0.363071
RNAseq:ATACseq:H3K27ac:H3K27me3:H3K4me1	6	0.2457	3	0.155602
RNAseq:H3K27ac:WGBS	6	0.2457	4	0.207469
ATACseq:H3K27ac:H3K27me3	5	0.20475	11	0.570539
H3K27ac:H3K4me3:WGBS	5	0.20475	2	0.103734
ATACseq:H3K27ac:H3K27me3:H3K4me3:WGBS	4	0.1638	6	0.311203
RNAseq:H3K27ac:H3K4me3	3	0.12285	6	0.311203
RNAseq:H3K27ac:H3K27me3	3	0.12285	6	0.311203
ATACseq:H3K27ac:H3K27me3:H3K4me3	3	0.12285	6	0.311203
H3K27ac:H3K27me3	3	0.12285	3	0.155602
RNAseq:ATACseq:H3K27ac:H3K27me3:WGBS	2	0.0819001	1	0.0518672
RNAseq:H3K27ac:H3K27me3:WGBS	2	0.0819001	0	0
RNAseq:H3K27ac:H3K4me3:WGBS	2	0.0819001	2	0.103734
RNAseq:ATACseq:H3K27ac:H3K27me3:H3K4me3	2	0.0819001	6	0.311203
RNAseq:ATACseq:H3K27ac:H3K27me3:H3K4me3:WGBS	2	0.0819001	0	0
RNAseq:H3K27ac:H3K4me1:WGBS	2	0.0819001	3	0.155602
H3K27ac:H3K4me1:H3K4me3:WGBS	2	0.0819001	3	0.155602
H3K27ac:H3K4me1:H3K4me3	2	0.0819001	3	0.155602
RNAseq:H3K27ac:H3K27me3:H3K4me1:H3K4me3:WGBS	1	0.04095	0	0
RNAseq:ATACseq:H3K27ac:H3K27me3	1	0.04095	0	0
RNAseq:H3K27ac:H3K27me3:H3K4me1:H3K4me3	1	0.04095	0	0
RNAseq:H3K27ac:H3K4me1:H3K4me3:WGBS	1	0.04095	1	0.0518672
H3K27ac:H3K27me3:H3K4me3:WGBS	1	0.04095	1	0.0518672
H3K27ac:H3K27me3:H3K4me1	1	0.04095	2	0.103734
H3K27ac:H3K27me3:WGBS	0	0	2	0.103734
RNAseq:H3K27ac:H3K27me3:H3K4me1	0	0	1	0.0518672
H3K27ac:H3K27me3:H3K4me1:H3K4me3:WGBS	0	0	1	0.0518672
H3K27ac:H3K27me3:H3K4me3	0	0	1	0.0518672

### Sheet: H3K27me3
shared_QTL	frequency_NI	percentage_NI	frequency_Flu	percentage_Flu
H3K27me3	1043	39.6729	1179	39.4051
ATACseq:H3K27me3:H3K4me1:WGBS	230	8.74857	297	9.92647
ATACseq:H3K27me3:H3K4me1	201	7.64549	181	6.04947
ATACseq:H3K27me3	134	5.097	142	4.74599
H3K27me3:WGBS	120	4.56447	163	5.44786
H3K27me3:H3K4me1	102	3.8798	159	5.31417
RNAseq:ATACseq:H3K27ac:H3K27me3:H3K4me1:H3K4me3:WGBS	92	3.49943	75	2.50668
ATACseq:H3K27ac:H3K27me3:H3K4me1:WGBS	77	2.92887	75	2.50668
ATACseq:H3K27me3:WGBS	63	2.39635	55	1.83824
ATACseq:H3K27ac:H3K27me3:H3K4me1	56	2.13009	44	1.47059
H3K27me3:H3K4me1:WGBS	56	2.13009	106	3.54278
ATACseq:H3K27me3:H3K4me1:H3K4me3:WGBS	53	2.01598	49	1.6377
RNAseq:ATACseq:H3K27ac:H3K27me3:H3K4me1:H3K4me3	39	1.48345	27	0.902406
ATACseq:H3K27ac:H3K27me3:H3K4me1:H3K4me3:WGBS	38	1.44542	40	1.3369
ATACseq:H3K27me3:H3K4me1:H3K4me3	29	1.10308	22	0.735294
RNAseq:H3K27me3	28	1.06504	13	0.434492
ATACseq:H3K27me3:H3K4me3	25	0.950932	22	0.735294
RNAseq:ATACseq:H3K27ac:H3K27me3:H3K4me1:WGBS	22	0.83682	15	0.501337
RNAseq:ATACseq:H3K27ac:H3K27me3:H3K4me1	19	0.722708	18	0.601604
ATACseq:H3K27ac:H3K27me3:H3K4me1:H3K4me3	19	0.722708	28	0.935829
RNAseq:ATACseq:H3K27me3:H3K4me1:WGBS	16	0.608596	16	0.534759
RNAseq:ATACseq:H3K27me3:H3K4me1:H3K4me3	15	0.570559	8	0.26738
RNAseq:ATACseq:H3K27me3:H3K4me1:H3K4me3:WGBS	14	0.532522	3	0.100267
ATACseq:H3K27me3:H3K4me3:WGBS	14	0.532522	17	0.568182
H3K27me3:H3K4me3	12	0.456447	20	0.668449
RNAseq:H3K27me3:H3K4me1	11	0.41841	3	0.100267
RNAseq:ATACseq:H3K27me3:H3K4me1	10	0.380373	8	0.26738
RNAseq:ATACseq:H3K27me3	8	0.304298	3	0.100267
ATACseq:H3K27ac:H3K27me3:WGBS	8	0.304298	11	0.367647
ATACseq:H3K27ac:H3K27me3	7	0.266261	14	0.467914
H3K27ac:H3K27me3	7	0.266261	2	0.0668449
RNAseq:H3K27ac:H3K27me3	6	0.228224	7	0.233957
ATACseq:H3K27ac:H3K27me3:H3K4me3:WGBS	6	0.228224	13	0.434492
H3K27me3:H3K4me3:WGBS	5	0.190186	4	0.13369
RNAseq:ATACseq:H3K27me3:H3K4me3:WGBS	4	0.152149	0	0
RNAseq:ATACseq:H3K27me3:WGBS	4	0.152149	8	0.26738
RNAseq:ATACseq:H3K27ac:H3K27me3:H3K4me3:WGBS	4	0.152149	1	0.0334225
RNAseq:H3K27me3:H3K4me1:H3K4me3:WGBS	4	0.152149	0	0
ATACseq:H3K27ac:H3K27me3:H3K4me3	4	0.152149	6	0.200535
RNAseq:ATACseq:H3K27ac:H3K27me3:WGBS	3	0.114112	2	0.0668449
RNAseq:ATACseq:H3K27me3:H3K4me3	3	0.114112	3	0.100267
RNAseq:H3K27ac:H3K27me3:H3K4me1:H3K4me3:WGBS	2	0.0760746	1	0.0334225
RNAseq:H3K27me3:H3K4me3	2	0.0760746	1	0.0334225
RNAseq:H3K27me3:WGBS	2	0.0760746	4	0.13369
RNAseq:ATACseq:H3K27ac:H3K27me3:H3K4me3	2	0.0760746	11	0.367647
H3K27ac:H3K27me3:H3K4me1	2	0.0760746	4	0.13369
RNAseq:H3K27ac:H3K27me3:H3K4me1:H3K4me3	1	0.0380373	1	0.0334225
RNAseq:H3K27ac:H3K27me3:WGBS	1	0.0380373	0	0
RNAseq:H3K27me3:H3K4me1:WGBS	1	0.0380373	4	0.13369
RNAseq:ATACseq:H3K27ac:H3K27me3	1	0.0380373	0	0
H3K27ac:H3K27me3:H3K4me3	1	0.0380373	0	0
H3K27ac:H3K27me3:H3K4me1:H3K4me3	1	0.0380373	0	0
H3K27me3:H3K4me1:H3K4me3:WGBS	1	0.0380373	4	0.13369
H3K27me3:H3K4me1:H3K4me3	1	0.0380373	5	0.167112
H3K4me1	0	0	15	0.501337
ATACseq	0	0	14	0.467914
ATACseq:H3K4me1	0	0	11	0.367647
WGBS	0	0	9	0.300802
ATACseq:WGBS	0	0	7	0.233957
ATACseq:H3K4me1:WGBS	0	0	6	0.200535
H3K27ac:H3K27me3:WGBS	0	0	4	0.13369
RNAseq:H3K27me3:H3K4me1:H3K4me3	0	0	3	0.100267
H3K27ac:H3K27me3:H3K4me1:WGBS	0	0	3	0.100267
H3K4me1:WGBS	0	0	3	0.100267
RNAseq:H3K27ac:H3K27me3:H3K4me1	0	0	2	0.0668449
ATACseq:H3K27ac:H3K4me1	0	0	2	0.0668449
ATACseq:H3K27ac:H3K4me1:H3K4me3	0	0	2	0.0668449
ATACseq:H3K27ac:H3K4me1:WGBS	0	0	2	0.0668449
H3K27ac:H3K27me3:H3K4me1:H3K4me3:WGBS	0	0	2	0.0668449
RNAseq:H3K27me3:H3K4me3:WGBS	0	0	1	0.0334225
RNAseq:ATACseq	0	0	1	0.0334225
RNAseq:ATACseq:H3K27ac:H3K4me1:H3K4me3:WGBS	0	0	1	0.0334225
RNAseq:ATACseq:H3K27ac	0	0	1	0.0334225
RNAseq:H3K27ac	0	0	1	0.0334225
ATACseq:H3K4me3:WGBS	0	0	1	0.0334225
ATACseq:H3K27ac:WGBS	0	0	1	0.0334225
ATACseq:H3K4me1:H3K4me3:WGBS	0	0	1	0.0334225
ATACseq:H3K27ac:H3K4me3	0	0	1	0.0334225
ATACseq:H3K4me3	0	0	1	0.0334225
H3K27ac:H3K27me3:H3K4me3:WGBS	0	0	1	0.0334225
H3K27ac:H3K4me1	0	0	1	0.0334225
H3K4me3:WGBS	0	0	1	0.0334225

### Sheet: H3K4me1
shared_QTL	frequency_NI	percentage_NI	frequency_Flu	percentage_Flu
H3K4me1	4541	38.9418	5170	45.5106
ATACseq:H3K4me1	1885	16.165	1294	11.3908
ATACseq:H3K4me1:WGBS	1412	12.1087	1104	9.71831
H3K4me1:WGBS	774	6.63751	1150	10.1232
ATACseq:H3K27ac:H3K4me1:WGBS	457	3.91905	331	2.91373
ATACseq:H3K27ac:H3K4me1	357	3.06149	241	2.12148
ATACseq:H3K27me3:H3K4me1:WGBS	275	2.35829	308	2.71127
ATACseq:H3K27me3:H3K4me1	155	1.32922	138	1.21479
RNAseq:ATACseq:H3K27ac:H3K27me3:H3K4me1:H3K4me3:WGBS	132	1.13198	105	0.924296
RNAseq:ATACseq:H3K27ac:H3K4me1:WGBS	131	1.1234	58	0.510563
ATACseq:H3K27ac:H3K27me3:H3K4me1:WGBS	116	0.994769	94	0.827465
ATACseq:H3K27ac:H3K4me1:H3K4me3:WGBS	112	0.960467	90	0.792254
RNAseq:ATACseq:H3K4me1:WGBS	86	0.737501	48	0.422535
RNAseq:H3K4me1	85	0.728925	54	0.475352
RNAseq:ATACseq:H3K4me1	81	0.694623	48	0.422535
RNAseq:ATACseq:H3K27ac:H3K4me1:H3K4me3:WGBS	77	0.660321	78	0.68662
H3K27me3:H3K4me1	76	0.651745	121	1.06514
ATACseq:H3K27ac:H3K4me1:H3K4me3	70	0.600292	72	0.633803
RNAseq:ATACseq:H3K27ac:H3K4me1	67	0.574565	43	0.378521
ATACseq:H3K27ac:H3K27me3:H3K4me1	58	0.497384	43	0.378521
ATACseq:H3K27ac:H3K27me3:H3K4me1:H3K4me3:WGBS	54	0.463082	45	0.396127
H3K27ac:H3K4me1	50	0.42878	54	0.475352
RNAseq:ATACseq:H3K27ac:H3K27me3:H3K4me1:H3K4me3	49	0.420204	40	0.352113
ATACseq:H3K27me3:H3K4me1:H3K4me3:WGBS	47	0.403053	40	0.352113
ATACseq:H3K4me1:H3K4me3	47	0.403053	50	0.440141
H3K27me3:H3K4me1:WGBS	47	0.403053	78	0.68662
RNAseq:ATACseq:H3K27ac:H3K4me1:H3K4me3	44	0.377326	34	0.299296
ATACseq:H3K4me1:H3K4me3:WGBS	41	0.351599	88	0.774648
RNAseq:ATACseq:H3K27me3:H3K4me1:WGBS	35	0.300146	22	0.193662
H3K27ac:H3K4me1:WGBS	34	0.29157	44	0.387324
H3K4me1:H3K4me3	33	0.282995	30	0.264085
RNAseq:ATACseq:H3K4me1:H3K4me3:WGBS	27	0.231541	22	0.193662
ATACseq:H3K27me3:H3K4me1:H3K4me3	26	0.222965	34	0.299296
RNAseq:H3K4me1:WGBS	24	0.205814	22	0.193662
RNAseq:ATACseq:H3K27ac:H3K27me3:H3K4me1	22	0.188663	10	0.0880282
RNAseq:ATACseq:H3K27ac:H3K27me3:H3K4me1:WGBS	20	0.171512	21	0.184859
ATACseq:H3K27ac:H3K27me3:H3K4me1:H3K4me3	19	0.162936	14	0.123239
RNAseq:ATACseq:H3K27me3:H3K4me1:H3K4me3:WGBS	18	0.154361	6	0.0528169
RNAseq:H3K27ac:H3K4me1	11	0.0943315	10	0.0880282
RNAseq:ATACseq:H3K4me1:H3K4me3	10	0.0857559	11	0.096831
RNAseq:ATACseq:H3K27me3:H3K4me1	10	0.0857559	12	0.105634
RNAseq:ATACseq:H3K27me3:H3K4me1:H3K4me3	9	0.0771803	5	0.0440141
H3K4me1:H3K4me3:WGBS	9	0.0771803	15	0.132042
RNAseq:H3K27ac:H3K4me1:WGBS	5	0.042878	4	0.0352113
RNAseq:H3K27me3:H3K4me1	5	0.042878	1	0.00880282
RNAseq:H3K4me1:H3K4me3	3	0.0257268	8	0.0704225
H3K27ac:H3K4me1:H3K4me3:WGBS	3	0.0257268	3	0.0264085
RNAseq:H3K27me3:H3K4me1:H3K4me3:WGBS	2	0.0171512	4	0.0352113
RNAseq:H3K27me3:H3K4me1:WGBS	2	0.0171512	6	0.0528169
H3K27ac:H3K27me3:H3K4me1	2	0.0171512	3	0.0264085
RNAseq:H3K27ac:H3K27me3:H3K4me1:WGBS	1	0.00857559	0	0
RNAseq:H3K27ac:H3K27me3:H3K4me1:H3K4me3	1	0.00857559	0	0
RNAseq:H3K27ac:H3K4me1:H3K4me3:WGBS	1	0.00857559	1	0.00880282
H3K27ac:H3K4me1:H3K4me3	1	0.00857559	1	0.00880282
H3K27ac:H3K27me3:H3K4me1:WGBS	1	0.00857559	2	0.0176056
H3K27me3:H3K4me1:H3K4me3	1	0.00857559	5	0.0440141
RNAseq:H3K27me3:H3K4me1:H3K4me3	0	0	10	0.0880282
H3K27me3:H3K4me1:H3K4me3:WGBS	0	0	8	0.0704225
RNAseq:H3K27ac:H3K4me1:H3K4me3	0	0	4	0.0352113
RNAseq:H3K4me1:H3K4me3:WGBS	0	0	1	0.00880282
RNAseq:H3K27ac:H3K27me3:H3K4me1	0	0	1	0.00880282
H3K27ac:H3K27me3:H3K4me1:H3K4me3:WGBS	0	0	1	0.00880282

### Sheet: H3K4me3
shared_QTL	frequency_NI	percentage_NI	frequency_Flu	percentage_Flu
H3K4me3	454	31.9269	532	38.1089
ATACseq:H3K4me3	145	10.1969	128	9.16905
ATACseq:H3K4me3:WGBS	77	5.41491	45	3.2235
ATACseq:H3K27ac:H3K4me1:H3K4me3:WGBS	62	4.36006	51	3.6533
H3K4me3:WGBS	59	4.14909	68	4.87106
ATACseq:H3K4me1:H3K4me3	47	3.3052	39	2.7937
ATACseq:H3K27ac:H3K4me3	42	2.95359	33	2.3639
RNAseq:ATACseq:H3K27ac:H3K27me3:H3K4me1:H3K4me3:WGBS	38	2.67229	24	1.7192
ATACseq:H3K27ac:H3K4me3:WGBS	38	2.67229	27	1.9341
RNAseq:ATACseq:H3K27ac:H3K4me1:H3K4me3:WGBS	33	2.32068	29	2.07736
RNAseq:H3K4me3	31	2.18003	16	1.14613
ATACseq:H3K4me1:H3K4me3:WGBS	30	2.1097	55	3.93983
H3K4me1:H3K4me3	28	1.96906	33	2.3639
ATACseq:H3K27ac:H3K4me1:H3K4me3	27	1.89873	34	2.43553
RNAseq:ATACseq:H3K4me3	24	1.68776	8	0.573066
RNAseq:ATACseq:H3K27ac:H3K4me3	23	1.61744	15	1.0745
ATACseq:H3K27ac:H3K27me3:H3K4me1:H3K4me3:WGBS	23	1.61744	15	1.0745
ATACseq:H3K27me3:H3K4me1:H3K4me3:WGBS	22	1.54712	21	1.5043
RNAseq:ATACseq:H3K27ac:H3K27me3:H3K4me1:H3K4me3	21	1.47679	17	1.21777
RNAseq:ATACseq:H3K27ac:H3K4me1:H3K4me3	20	1.40647	20	1.43266
H3K27ac:H3K4me3	14	0.984529	13	0.931232
RNAseq:ATACseq:H3K27ac:H3K4me3:WGBS	13	0.914205	9	0.644699
ATACseq:H3K27ac:H3K27me3:H3K4me1:H3K4me3	13	0.914205	9	0.644699
ATACseq:H3K27me3:H3K4me1:H3K4me3	13	0.914205	13	0.931232
ATACseq:H3K27me3:H3K4me3	12	0.843882	11	0.787966
RNAseq:H3K4me3:WGBS	11	0.773558	4	0.286533
RNAseq:ATACseq:H3K4me1:H3K4me3:WGBS	11	0.773558	7	0.501433
ATACseq:H3K27me3:H3K4me3:WGBS	11	0.773558	12	0.859599
RNAseq:ATACseq:H3K27me3:H3K4me1:H3K4me3:WGBS	8	0.562588	8	0.573066
RNAseq:ATACseq:H3K4me3:WGBS	8	0.562588	4	0.286533
H3K4me1:H3K4me3:WGBS	8	0.562588	10	0.716332
ATACseq:H3K27ac:H3K27me3:H3K4me3	7	0.492264	6	0.429799
H3K27me3:H3K4me3	5	0.351617	9	0.644699
RNAseq:ATACseq:H3K27me3:H3K4me1:H3K4me3	4	0.281294	3	0.2149
RNAseq:ATACseq:H3K4me1:H3K4me3	4	0.281294	8	0.573066
ATACseq:H3K27ac:H3K27me3:H3K4me3:WGBS	4	0.281294	10	0.716332
RNAseq:ATACseq:H3K27ac:H3K27me3:H3K4me3	3	0.21097	7	0.501433
RNAseq:H3K27ac:H3K4me3:WGBS	3	0.21097	1	0.0716332
RNAseq:H3K4me1:H3K4me3	3	0.21097	7	0.501433
H3K27me3:H3K4me3:WGBS	3	0.21097	3	0.2149
RNAseq:H3K27me3:H3K4me1:H3K4me3:WGBS	2	0.140647	1	0.0716332
RNAseq:H3K27ac:H3K27me3:H3K4me1:H3K4me3:WGBS	2	0.140647	0	0
RNAseq:ATACseq:H3K27me3:H3K4me3	2	0.140647	2	0.143266
RNAseq:H3K4me1:H3K4me3:WGBS	2	0.140647	1	0.0716332
RNAseq:H3K27ac:H3K4me3	2	0.140647	7	0.501433
H3K27ac:H3K4me3:WGBS	2	0.140647	2	0.143266
H3K27ac:H3K4me1:H3K4me3	2	0.140647	3	0.2149
H3K27me3:H3K4me1:H3K4me3:WGBS	2	0.140647	4	0.286533
RNAseq:ATACseq:H3K27me3:H3K4me3:WGBS	1	0.0703235	0	0
RNAseq:H3K27me3:H3K4me3	1	0.0703235	1	0.0716332
H3K27ac:H3K4me1:H3K4me3:WGBS	1	0.0703235	3	0.2149
H3K27ac:H3K27me3:H3K4me3:WGBS	1	0.0703235	1	0.0716332
H3K27me3:H3K4me1:H3K4me3	0	0	4	0.286533
RNAseq:H3K27ac:H3K4me1:H3K4me3:WGBS	0	0	1	0.0716332
RNAseq:H3K27ac:H3K27me3:H3K4me1:H3K4me3	0	0	1	0.0716332
H3K27ac:H3K27me3:H3K4me1:H3K4me3:WGBS	0	0	1	0.0716332

### Sheet: WGBS
shared_QTL	frequency_NI	percentage_NI	frequency_Flu	percentage_Flu
WGBS	19900	54.7064	7045	46.9667
ATACseq:WGBS	4067	11.1804	1400	9.33333
ATACseq:H3K4me1:WGBS	3773	10.3722	1658	11.0533
H3K4me1:WGBS	1991	5.47339	1453	9.68667
ATACseq:H3K27ac:H3K4me1:WGBS	904	2.48516	435	2.9
ATACseq:H3K27ac:WGBS	540	1.4845	262	1.74667
ATACseq:H3K27me3:H3K4me1:WGBS	533	1.46525	341	2.27333
ATACseq:H3K4me3:WGBS	376	1.03365	149	0.993333
ATACseq:H3K27ac:H3K4me1:H3K4me3:WGBS	355	0.975918	164	1.09333
H3K27me3:WGBS	351	0.964922	228	1.52
RNAseq:WGBS	301	0.827469	94	0.626667
ATACseq:H3K4me1:H3K4me3:WGBS	244	0.670772	172	1.14667
H3K4me3:WGBS	243	0.668023	169	1.12667
ATACseq:H3K27ac:H3K4me3:WGBS	229	0.629536	103	0.686667
RNAseq:ATACseq:H3K4me1:WGBS	223	0.613042	56	0.373333
H3K27me3:H3K4me1:WGBS	221	0.607543	192	1.28
RNAseq:ATACseq:WGBS	218	0.599296	41	0.273333
RNAseq:ATACseq:H3K27ac:H3K4me1:WGBS	185	0.508577	78	0.52
ATACseq:H3K27ac:H3K27me3:H3K4me1:WGBS	184	0.505828	96	0.64
RNAseq:ATACseq:H3K27ac:H3K27me3:H3K4me1:H3K4me3:WGBS	162	0.445349	86	0.573333
ATACseq:H3K27me3:H3K4me1:H3K4me3:WGBS	147	0.404113	73	0.486667
ATACseq:H3K27me3:WGBS	138	0.379371	77	0.513333
H3K27ac:WGBS	136	0.373873	57	0.38
RNAseq:ATACseq:H3K27ac:H3K4me1:H3K4me3:WGBS	131	0.360128	70	0.466667
RNAseq:ATACseq:H3K4me1:H3K4me3:WGBS	73	0.200682	43	0.286667
H3K27ac:H3K4me1:WGBS	70	0.192435	41	0.273333
ATACseq:H3K27ac:H3K27me3:H3K4me1:H3K4me3:WGBS	66	0.181438	43	0.286667
RNAseq:ATACseq:H3K4me3:WGBS	64	0.17594	2	0.0133333
RNAseq:H3K4me1:WGBS	63	0.173191	29	0.193333
ATACseq:H3K27me3:H3K4me3:WGBS	45	0.123708	34	0.226667
RNAseq:H3K27ac:WGBS	43	0.11821	5	0.0333333
RNAseq:ATACseq:H3K27ac:WGBS	42	0.115461	32	0.213333
RNAseq:ATACseq:H3K27me3:H3K4me1:WGBS	39	0.107214	5	0.0333333
RNAseq:ATACseq:H3K27ac:H3K27me3:H3K4me1:WGBS	38	0.104464	12	0.08
ATACseq:H3K27ac:H3K27me3:WGBS	38	0.104464	34	0.226667
H3K4me1:H3K4me3:WGBS	37	0.101715	42	0.28
H3K27me3:H3K4me3:WGBS	33	0.0907192	7	0.0466667
RNAseq:ATACseq:H3K27me3:WGBS	25	0.0687266	7	0.0466667
RNAseq:ATACseq:H3K27ac:H3K4me3:WGBS	25	0.0687266	75	0.5
RNAseq:ATACseq:H3K27ac:H3K27me3:WGBS	16	0.043985	0	0
ATACseq:H3K27ac:H3K27me3:H3K4me3:WGBS	14	0.0384869	8	0.0533333
RNAseq:ATACseq:H3K27me3:H3K4me3:WGBS	12	0.0329888	0	0
RNAseq:H3K4me3:WGBS	11	0.0302397	5	0.0333333
H3K27ac:H3K4me1:H3K4me3:WGBS	11	0.0302397	5	0.0333333
RNAseq:ATACseq:H3K27me3:H3K4me1:H3K4me3:WGBS	9	0.0247416	22	0.146667
RNAseq:H3K27me3:H3K4me1:H3K4me3:WGBS	9	0.0247416	3	0.02
H3K27ac:H3K4me3:WGBS	8	0.0219925	1	0.00666667
RNAseq:H3K27ac:H3K4me1:H3K4me3:WGBS	7	0.0192435	1	0.00666667
RNAseq:H3K27ac:H3K4me3:WGBS	6	0.0164944	0	0
RNAseq:H3K27me3:H3K4me1:WGBS	5	0.0137453	13	0.0866667
RNAseq:H3K27ac:H3K4me1:WGBS	4	0.0109963	3	0.02
RNAseq:H3K27ac:H3K27me3:H3K4me1:WGBS	3	0.0082472	0	0
RNAseq:H3K27ac:H3K27me3:WGBS	2	0.00549813	0	0
RNAseq:H3K27me3:WGBS	2	0.00549813	3	0.02
RNAseq:ATACseq:H3K27ac:H3K27me3:H3K4me3:WGBS	1	0.00274907	0	0
RNAseq:H3K4me1:H3K4me3:WGBS	1	0.00274907	4	0.0266667
H3K27ac:H3K27me3:H3K4me1:WGBS	1	0.00274907	0	0
H3K27me3:H3K4me1:H3K4me3:WGBS	1	0.00274907	19	0.126667
H3K27ac:H3K27me3:H3K4me3:WGBS	0	0	2	0.0133333
H3K27ac:H3K27me3:H3K4me1:H3K4me3:WGBS	0	0	1	0.00666667
